# Loss of active neurogenesis in the adult shark retina

**DOI:** 10.1101/2020.11.19.389973

**Authors:** Ismael Hernández-Núñez, Diego Robledo, Hélène Mayeur, Sylvie Mazan, Laura Sánchez, Fátima Adrio, Antón Barreiro-Iglesias, Eva Candal

**Author notes:** Equal contributors (Antón Barreiro-Iglesias, Eva Candal). Correspondence: Eva Candal.

## Abstract

Neurogenesis is the process by which progenitor cells generate new neurons. As development progresses neurogenesis becomes restricted to concrete neurogenic niches, where it persists during postnatal life. The retina of teleost fishes is thought to proliferate and produce new cells throughout life. Whether this capacity may be an ancestral characteristic of jawed vertebrates, shared with chondrichthyans, which diverged from osteichthyans prior to the gnathostome radiation is completely unknown. Previous work from our group revealed that the juvenile retina of the catshark Scyliorhinus canicula shows active proliferation and neurogenesis. Here, we compared the morphology and proliferative status of the retina between catshark juveniles and adults. Histological analyses revealed an important reduction in the size of the peripheral retina (where progenitor cells are mainly located), an increase in the thickness of the plexiform layers and a decrease in the thickness of the inner nuclear layer in adults. Contrary to what has been reported in teleost fish, we did not observe active mitotic activity in the catshark retina after sexual maturation, suggesting that there is no significant proliferation and neurogenesis in adult specimens. Based on these results, we carried out RNA-Sequencing (RNA-Seq) analyses comparing the retinal transcriptome of juveniles and adults, which revealed a statistically significant decrease in the expression of many genes involved in cell proliferation and neurogenesis in adult catsharks. Our RNA-Seq data provides an excellent resource to identify new signaling pathways controlling neurogenesis in the vertebrate retina.
