## Supplemental File 2 for "Loss of active neurogenesis in the adult shark retina"

### Sheet: KEGG
	Category	Term	Count	%	PValue	Genes	List Total	Pop Hits	Pop Total	Fold Enrichment	Bonferroni	Benjamini	FDR
KEGG	PATHWAY	hsa04120:Ubiquitin mediated proteolysis	18	0.460594	0.0121416	Q9UJX3, Q9UJX4, Q9UM13, O15344, Q15751, Q7Z6Z7, Q93034, Q13356, Q9UJX2, P61086, Q9UBF6, O00308, Q9BYZ6, P49459, P62877, O94844, Q8TBC4, P29590	473	137	6879	1.9108	0.961675	0.961675	14.8144
KEGG	PATHWAY	hsa04144:Endocytosis	27	0.69089	0.0137929	Q99816, Q9NZZ3, Q96QK1, O75351, Q15835, Q9BXF6, O75436, O14986, P33176, Q96B97, Q5SW96, Q9NYI0, Q9Y6D5, Q7Z3T8, Q9Y6D6, Q9Y5X3, O14939, Q2M389, P20339, Q96P50, P47756, Q15438, Q96H20, P98082, Q8N6T3, P49407, P29590	473	241	6879	1.62934	0.975482	0.843417	16.6646
KEGG	PATHWAY	hsa03430:Mismatch repair	6	0.153531	0.0178516	P27694, Q9UQ84, P35244, P40938, P35249, P20585	473	23	6879	3.79391	0.991847	0.798737	21.0555
KEGG	PATHWAY	hsa03050:Proteasome	8	0.204708	0.0287094	Q9Y244, Q9UL46, P25786, P60896, Q15008, P51665, O00231, O00487	473	44	6879	2.64424	0.999581	0.856927	31.7734
KEGG	PATHWAY	hsa04932:Non-alcoholic fatty liver disease (NAFLD)	18	0.460594	0.0290621	Q13133, O15239, P14854, O14957, Q96A54, Q9UH92, P56556, P24311, Q86V24, P19438, O43181, O95299, P17861, O43741, P28331, O14548, P06213, P22695	473	151	6879	1.73364	0.99962	0.792974	32.0978
KEGG	PATHWAY	hsa03440:Homologous recombination	6	0.153531	0.0450091	P27694, O15315, P49959, P60896, P35244, Q06609	473	29	6879	3.00897	0.999995	0.871185	45.3635
KEGG	PATHWAY	hsa03018:RNA degradation	10	0.255885	0.0796192	Q6PGP7, P42285, O95628, Q9NQT5, Q8TCS8, Q9NZN8, Q01780, P06733, Q96B26, Q9Y4Z0	473	77	6879	1.88875	1	0.95777	66.3441

### Sheet: GO BP
		Term	Count	%	PValue	Genes	List Total	Pop Hits	Pop Total	Fold Enrichment	Bonferroni	Benjamini	FDR
GOTERM	BP	GO:1901796~regulation of signal transduction by p53 class mediator	24	0.614125	3.05594e-05	P27694, Q15542, Q9NQR1, P49959, Q09472, Q9NPI1, Q92794, Q12837, Q9UQ84, P35244, O60285, P35249, Q96S44, O60921, Q13526, O43741, Q15759, Q16514, Q00535, P40938, Q8NE22, Q16594, O75943, P29590	1232	124	16792	2.63804	0.0981367	0.0981367	0.0557436
GOTERM	BP	GO:0000724~double-strand break repair via homologous recombination	17	0.435005	7.32905e-05	P27694, O15315, P49959, P35244, P25490, P46063, Q96AH0, Q8TAF3, O00487, Q14159, O60921, Q1ZZU3, Q17RS7, O75417, P60896, Q06609, Q96MF7	1232	74	16792	3.13119	0.21943	0.116501	0.13364
GOTERM	BP	GO:0043547~positive regulation of GTPase activity	64	1.63767	0.000538381	Q9NYF5, Q9NR80, P46940, Q01082, P32019, Q8IV61, P32927, Q6P4F7, P55160, Q8N431, Q96PX9, Q96RU3, O60292, P49796, O94810, Q9H244, Q9UQM7, Q13526, P20936, O60242, Q8WZA2, Q5VVW2, Q96M96, O94988, Q9UHA4, Q6XZF7, Q01344, O95294, Q92529, Q9H8V3, Q96QF0, P49407, Q99075, Q92608, O43639, Q9H7P9, Q9H6U6, P41220, Q9Y5R8, Q9HCE6, Q8NEG7, Q15311, Q9NRD0, P49770, Q9Y2B5, A1A4S6, Q8WU20, Q9H299, Q99996, O94827,…	1232	565	16792	1.54391	0.838009	0.454874	0.977775
GOTERM	BP	GO:0000413~protein peptidyl-prolyl isomerization	11	0.281474	0.000888284	Q9UNP9, Q6UX04, P45877, P23284, P68106, Q8N5M4, Q13526, Q9NWM8, Q96AY3, P26885, Q13356	1232	43	16792	3.48671	0.950398	0.528074	1.6084
GOTERM	BP	GO:0006310~DNA recombination	16	0.409417	0.000934694	P63135, P27694, P63136, Q9UQG0, O15315, P49959, Q9QC07, Q9UQ84, P35244, P46063, O60870, Q7Z4M0, Q13426, Q06609, O94761, O00370	1232	83	16792	2.62744	0.957606	0.468551	1.69175
GOTERM	BP	GO:0006281~DNA repair	31	0.793245	0.00208722	P49959, Q9BXW9, Q96T60, O15315, P35244, Q01831, Q96AH0, Q9UIF7, O60870, P20585, Q7Z2Z1, P49459, Q8NG08, Q17RS7, O75417, Q9UBT6, O94761, Q9Y4A5, P27694, Q9H2K8, Q9UQ84, Q96FW1, Q9Y6F1, P46063, Q9NPF5, Q2TB18, Q70EL2, O60921, P13051, Q06609, O75943	1232	235	16792	1.79798	0.999143	0.691808	3.74055
GOTERM	BP	GO:2000146~negative regulation of cell motility	5	0.127943	0.00268468	Q13526, P23142, P35221, Q63HQ0, Q9BQ16	1232	9	16792	7.57215	0.999887	0.72694	4.78667
GOTERM	BP	GO:0006284~base-excision repair	9	0.230297	0.00322166	P27694, Q8N6T7, O75417, P13051, P52926, P35244, Q7Z6Z7, Q9UIF7, O94761	1232	35	16792	3.50482	0.999982	0.744197	5.71772
GOTERM	BP	GO:2000772~regulation of cellular senescence	5	0.127943	0.00421626	Q8TCS8, P51957, Q9NRM2, Q9H160, O60285	1232	10	16792	6.81494	0.999999	0.795418	7.41953
GOTERM	BP	GO:0048168~regulation of neuronal synaptic plasticity	6	0.153531	0.00463147	Q8WXH2, Q9UQM7, Q8TDF5, Q6X4W1, Q16643, P04271	1232	16	16792	5.1112	1	0.791762	8.12134
GOTERM	BP	GO:0035556~intracellular signal transduction	45	1.15148	0.00518997	Q9NR80, Q9Y6I7, Q9Y3R0, Q86XP1, Q9P0M2, O96001, P29279, Q96GX5, Q7Z3F1, Q9UKE5, Q63HR2, O15075, P42680, O94810, Q8NB66, Q8WXH5, Q9Y376, Q96PN8, Q92828, Q15759, Q9NZ56, Q9Y575, Q9UPZ9, Q96SB4, Q9UHG0, P20936, Q8N3E9, Q68CZ2, Q9Y6D5, O60285, O00560, Q8IY84, Q9NNX1, Q6UVK1, Q96BR1, O15021, P40145, Q04759, Q6XZF7, Q8IVF5, P16949, O95294, O43734, Q8IVT5, Q9H8V3	1232	403	16792	1.52195	1	0.797879	9.05743
GOTERM	BP	GO:2000114~regulation of establishment of cell polarity	6	0.153531	0.00617038	Q14678, A0MZ66, Q9Y6D6, Q96Q89, O95876, Q9H6U6	1232	17	16792	4.81054	1	0.825071	10.6789
GOTERM	BP	GO:0070125~mitochondrial translational elongation	14	0.35824	0.00871688	Q9NWT8, Q9NYK5, Q9H0U6, Q9NVS2, Q92552, Q9Y6G3, P82663, Q8N5N7, P82664, Q9P015, Q7Z7F7, Q6P1L8, Q9BYC8, Q9BYC9	1232	85	16792	2.24492	1	0.897339	14.7638
GOTERM	BP	GO:0098609~cell-cell adhesion	32	0.818833	0.00908181	P60228, P46940, Q9NZZ3, Q96TA1, Q96FX8, Q01082, P49959, P42224, P06733, P51610, Q9NQW6, Q86UP2, P33176, Q09666, Q6UXZ4, Q96AG4, Q5T2T1, Q14258, O60437, Q9Y5X3, P13688, O00560, Q16643, Q15417, P35241, P47756, Q16658, Q02878, A0MZ66, P14618, P53367, Q6WCQ1	1232	271	16792	1.60943	1	0.889487	15.3345
GOTERM	BP	GO:0070126~mitochondrial translational termination	14	0.35824	0.00960006	Q9NWT8, Q9NYK5, Q9H0U6, Q9NVS2, Q92552, Q9Y6G3, P82663, Q8N5N7, P82664, Q9P015, Q7Z7F7, Q6P1L8, Q9BYC8, Q9BYC9	1232	86	16792	2.21882	1	0.88624	16.1388
GOTERM	BP	GO:0072383~plus-end-directed vesicle transport along microtubule	4	0.102354	0.0109932	P33176, Q92845, Q02241, Q9BQS8	1232	7	16792	7.7885	1	0.903207	18.2653
GOTERM	BP	GO:1900025~negative regulation of substrate adhesion-dependent cell spreading	5	0.127943	0.012023	Q9ULV4, P08582, Q14678, P23142, Q63HQ0	1232	13	16792	5.24226	1	0.909729	19.8042
GOTERM	BP	GO:0036109~alpha-linolenic acid metabolic process	5	0.127943	0.012023	P51659, Q9BW60, O95864, O60427, Q9NYP7	1232	13	16792	5.24226	1	0.909729	19.8042
GOTERM	BP	GO:0006298~mismatch repair	8	0.204708	0.0122447	P27694, Q9UQ84, P54277, P35244, Q01831, P00519, Q9UIF7, P20585	1232	35	16792	3.1154	1	0.901084	20.132
GOTERM	BP	GO:0006446~regulation of translational initiation	8	0.204708	0.0142636	P60228, O60739, O60841, Q9P2K8, P49770, O00303, P55884, P41567	1232	36	16792	3.02886	1	0.922362	23.0586
GOTERM	BP	GO:0007067~mitotic nuclear division	29	0.742068	0.0149356	Q9UJX3, Q9UJX4, Q8NG31, Q96GX5, Q8NFH4, O60566, Q9NQW6, Q9UJX2, Q9BSJ6, P12270, Q8NHV4, Q96MF7, Q14980, Q8IWQ3, Q9NQR1, Q9UM13, O75665, Q8IYB7, P51957, P52926, P00519, Q96Q89, P49454, P63172, O76095, Q9NRZ9, Q8WVM7, O15182, P50748	1232	248	16792	1.59382	1	0.921383	24.0101
GOTERM	BP	GO:0015031~protein transport	42	1.07472	0.0151974	Q99816, Q9NZZ3, Q9Y2D4, Q96KP1, O75351, P51151, Q9BVK6, Q96AX1, Q96JA3, Q8NFH4, Q9H0R1, Q9ULC3, Q15049, Q8N3P4, Q86UP2, P57729, Q9H3E2, A2RRP1, Q9NV70, Q9Y6X1, P17861, Q9NZ56, Q6ULP2, Q9Y6D5, Q8NI77, Q9NZ09, Q9Y6D6, Q63HQ0, Q9H0Y0, P49454, Q2M389, O95562, P20339, Q9Y343, Q9P2E9, Q8WVM8, Q96B49, P98082, Q9H8V3, Q9NVU7, Q8N6T3, P49407	1232	395	16792	1.44925	1	0.914977	24.3777
GOTERM	BP	GO:0048813~dendrite morphogenesis	8	0.204708	0.0165093	O15075, O75840, P26378, P98155, Q9NUM4, Q9UQM7, Q96EV8, Q00535	1232	37	16792	2.947	1	0.92251	26.1948
GOTERM	BP	GO:0061077~chaperone-mediated protein folding	8	0.204708	0.0165093	P13667, P23284, P68106, Q8N5M4, Q9NWM8, Q96AY3, P26885, O14656	1232	37	16792	2.947	1	0.92251	26.1948
GOTERM	BP	GO:0000281~mitotic cytokinesis	7	0.17912	0.0169147	Q8WWK9, P20936, Q01082, P16949, P25054, Q9NQW6, Q02241	1232	29	16792	3.28997	1	0.918487	26.7479
GOTERM	BP	GO:0006283~transcription-coupled nucleotide-excision repair	12	0.307062	0.0184814	Q9UNP9, P27694, P62875, P52434, P52435, Q09472, P62877, P35244, P40938, Q9UBT6, P35249, P50613	1232	74	16792	2.21025	1	0.927716	28.8489
GOTERM	BP	GO:0051056~regulation of small GTPase mediated signal transduction	18	0.460594	0.0186332	Q9NR80, Q9NYF5, O94827, P32019, Q5VVW2, Q6P4F7, Q9H7P9, O94988, Q96M96, O75044, O60292, Q9BYZ6, Q15311, Q8IVF5, O43295, O94844, A1A4S6, Q9H8V3	1232	134	16792	1.83088	1	0.921368	29.0494
GOTERM	BP	GO:0034976~response to endoplasmic reticulum stress	12	0.307062	0.020272	Q8IUR6, P13667, Q15011, Q96HY6, Q14554, Q13438, P17861, Q9BZQ8, P57088, P00519, Q9UMX0, Q9BS26	1232	75	16792	2.18078	1	0.930222	31.1804
GOTERM	BP	GO:0006636~unsaturated fatty acid biosynthetic process	5	0.127943	0.0204119	Q9BW60, Q9GZR5, O95864, O60427, Q9NYP7	1232	15	16792	4.54329	1	0.924355	31.3594
GOTERM	BP	GO:0006457~protein folding	22	0.562948	0.02316	Q6ZRP7, Q16543, P40227, Q14554, Q9NPJ1, P68106, Q9NWM8, P59910, O60884, P59768, Q13356, Q7Z5B4, Q6UX04, Q9UNP9, P13667, P45877, O95757, P48643, Q96AY3, Q9NQP4, P26885, Q9BS26	1232	180	16792	1.66587	1	0.940906	34.7892
GOTERM	BP	GO:0007096~regulation of exit from mitosis	4	0.102354	0.0236167	Q9UNH5, P50748, Q9NQW6, Q9UJX2	1232	9	16792	6.05772	1	0.938307	35.3431
GOTERM	BP	GO:0043405~regulation of MAP kinase activity	4	0.102354	0.0236167	Q99816, Q9NYV4, Q96RU8, Q96H20	1232	9	16792	6.05772	1	0.938307	35.3431
GOTERM	BP	GO:0070373~negative regulation of ERK1 and ERK2 cascade	10	0.255885	0.0244263	Q6P1S2, P17861, Q15256, Q13526, P17706, P23142, P00519, Q6P9H4, P49407, P05813	1232	58	16792	2.34998	1	0.938345	36.3144
GOTERM	BP	GO:0043161~proteasome-mediated ubiquitin-dependent protein catabolic process	24	0.614125	0.0246545	Q9UJX3, Q9UJX4, Q9UM13, Q9UL46, P25786, Q86Y13, Q6ZSG1, O60566, O00487, Q9UJX2, P61086, O00308, Q14681, Q13362, P49459, Q9UNN5, P62877, P25054, Q15008, Q9NZS9, P51665, O00231, P49407, P29590	1232	203	16792	1.61141	1	0.934246	36.5857
GOTERM	BP	GO:0032012~regulation of ARF protein signal transduction	5	0.127943	0.0256721	Q9NYI0, Q9NRD0, Q15438, Q9Y6D5, Q9Y6D6	1232	16	16792	4.25933	1	0.935882	37.782
GOTERM	BP	GO:0015074~DNA integration	5	0.127943	0.0256721	P63135, P63136, Q9UQG0, Q9QC07, Q9P2P1	1232	16	16792	4.25933	1	0.935882	37.782
GOTERM	BP	GO:0010569~regulation of double-strand break repair via homologous recombination	5	0.127943	0.0256721	Q8N6T7, Q14159, Q9NYB0, Q06609, Q6PIW4	1232	16	16792	4.25933	1	0.935882	37.782
GOTERM	BP	GO:0007229~integrin-mediated signaling pathway	14	0.35824	0.0285452	Q9P0K1, O75077, P29279, P23142, P13688, P42680, Q13444, P26012, O15072, P20702, Q14185, P98082, P11215, Q96AC1	1232	99	16792	1.92746	1	0.948505	41.0459
GOTERM	BP	GO:0007050~cell cycle arrest	18	0.460594	0.0290601	Q99816, Q8IXT1, P00519, O75794, Q96DY7, Q6ZSB9, Q96Q89, P50613, Q93034, Q9UHA4, O43290, Q9Y376, O43741, Q9P2K8, P25054, Q16667, Q9NS64, P29590	1232	141	16792	1.73998	1	0.946695	41.6134
GOTERM	BP	GO:0032400~melanosome localization	3	0.0767656	0.0291623	P51810, Q96AX1, P51159	1232	4	16792	10.2224	1	0.942624	41.7254
GOTERM	BP	GO:0071871~response to epinephrine	3	0.0767656	0.0291623	Q5VYX0, P00519, P01210	1232	4	16792	10.2224	1	0.942624	41.7254
GOTERM	BP	GO:0042795~snRNA transcription from RNA polymerase II promoter	11	0.281474	0.0308078	Q15542, P62875, P52434, P52435, P13984, Q9UL03, P52747, Q9NVR2, Q96AH0, Q16594, P50613	1232	70	16792	2.14184	1	0.947029	43.5015
GOTERM	BP	GO:0006974~cellular response to DNA damage stimulus	24	0.614125	0.0315623	Q9H2K8, P49959, P51957, Q96GX5, O60285, Q96FW1, P00519, P25490, Q8TDB6, Q96AH0, O60870, Q9NY61, Q14159, Q8NG08, O60921, O75417, Q6NZ36, P25054, Q9NZ56, Q8WTS6, Q06609, Q16594, O75943, Q6PJG6	1232	208	16792	1.57268	1	0.946589	44.2987
GOTERM	BP	GO:0051436~negative regulation of ubiquitin-protein ligase activity involved in mitotic cell cycle	11	0.281474	0.0335942	Q9UJX3, Q9UJX4, Q9UM13, Q9UL46, P25786, Q15008, P51665, O00231, O60566, Q9UJX2, O00487	1232	71	16792	2.11167	1	0.952139	46.3928
GOTERM	BP	GO:0001932~regulation of protein phosphorylation	7	0.17912	0.0351272	O43181, O60921, Q9ULV4, Q9P278, Q9P219, Q06609, P29590	1232	34	16792	2.80615	1	0.954911	47.9234
GOTERM	BP	GO:0045494~photoreceptor cell maintenance	7	0.17912	0.0351272	O75838, Q9NPJ1, Q96CM4, Q9Y6N9, Q9P0W8, Q5TZA2, Q96NR8	1232	34	16792	2.80615	1	0.954911	47.9234
GOTERM	BP	GO:0006904~vesicle docking involved in exocytosis	6	0.153531	0.0379757	Q14721, O00186, Q9Y2D4, Q96AX1, Q8WVM8, Q9HCH5	1232	26	16792	3.14535	1	0.962049	50.6583
GOTERM	BP	GO:0006687~glycosphingolipid metabolic process	8	0.204708	0.0439438	Q96EG1, Q8NDV1, Q13510, Q8TCT0, Q9UQ49, Q6UWV6, Q16880, P51689	1232	45	16792	2.42309	1	0.975392	55.9543
GOTERM	BP	GO:0019985~translesion synthesis	7	0.17912	0.0449811	P27694, Q6NZ36, P35244, P40938, Q9UBT6, P35249, Q14258	1232	36	16792	2.65025	1	0.975371	56.8182
GOTERM	BP	GO:0042769~DNA damage response, detection of DNA damage	7	0.17912	0.0449811	P27694, Q96T60, P62877, P52926, P35244, P40938, P35249	1232	36	16792	2.65025	1	0.975371	56.8182
GOTERM	BP	GO:0042276~error-prone translesion synthesis	5	0.127943	0.0459372	P27694, P35244, P40938, Q9UBT6, P35249	1232	19	16792	3.58681	1	0.975189	57.6002
GOTERM	BP	GO:0007026~negative regulation of microtubule depolymerization	5	0.127943	0.0459372	Q8WWK9, O15344, Q9NPA3, P25054, Q93045	1232	19	16792	3.58681	1	0.975189	57.6002
GOTERM	BP	GO:0070987~error-free translesion synthesis	5	0.127943	0.0459372	P27694, P35244, P40938, Q92890, P35249	1232	19	16792	3.58681	1	0.975189	57.6002
GOTERM	BP	GO:0090502~RNA phosphodiester bond hydrolysis, endonucleolytic	9	0.230297	0.0459731	P63135, P63136, Q9UQG0, Q9QC07, Q9UQ84, P52758, O00584, Q8TDP1, O75817	1232	55	16792	2.23034	1	0.973092	57.6293
GOTERM	BP	GO:0030035~microspike assembly	3	0.0767656	0.0462624	Q16658, P00519, Q96M96	1232	5	16792	8.17792	1	0.971498	57.8631
GOTERM	BP	GO:0000209~protein polyubiquitination	21	0.537359	0.0496196	Q9Y6I7, Q9UL46, P25786, Q86Y13, Q7Z6Z7, Q8TDB6, Q6ZSG1, Q13356, O00487, Q8NEG5, P49459, P62877, Q15008, Q9NZS9, P51665, Q8NHG8, O00231, Q86WT6, Q8TCQ1, Q86T96, Q8IVU3	1232	184	16792	1.55558	1	0.976235	60.4888
GOTERM	BP	GO:0051437~positive regulation of ubiquitin-protein ligase activity involved in regulation of mitotic cell cycle transition	11	0.281474	0.050178	Q9UJX3, Q9UJX4, Q9UM13, Q9UL46, P25786, Q15008, P51665, O00231, O60566, Q9UJX2, O00487	1232	76	16792	1.97274	1	0.975332	60.9103
GOTERM	BP	GO:0016197~endosomal transport	10	0.255885	0.0506799	Q99816, O15075, Q9NZZ3, O75901, O95477, O75351, Q7Z3T8, Q96H20, Q9H0R1, Q2M389	1232	66	16792	2.06513	1	0.974327	61.2854
GOTERM	BP	GO:0006396~RNA processing	13	0.332651	0.0509928	O75319, P26378, Q8IZ69, Q4G0J3, Q8TCS8, P05455, Q01780, Q9H5Z1, Q12996, Q9H6R0, Q00839, O00566, Q9Y4Z0	1232	97	16792	1.82668	1	0.972957	61.5176
GOTERM	BP	GO:0006278~RNA-dependent DNA biosynthetic process	4	0.102354	0.0524753	P63135, P63136, Q9UQG0, Q9QC07	1232	12	16792	4.54329	1	0.973847	62.5998
GOTERM	BP	GO:0043248~proteasome assembly	4	0.102354	0.0524753	Q9Y244, Q969U7, P60896, O00231	1232	12	16792	4.54329	1	0.973847	62.5998
GOTERM	BP	GO:0071985~multivesicular body sorting pathway	4	0.102354	0.0524753	Q9NZZ3, Q8NEV8, Q96H20, P51159	1232	12	16792	4.54329	1	0.973847	62.5998
GOTERM	BP	GO:0097067~cellular response to thyroid hormone stimulus	4	0.102354	0.0524753	P35241, P09668, P07711, P25791	1232	12	16792	4.54329	1	0.973847	62.5998
GOTERM	BP	GO:0032801~receptor catabolic process	4	0.102354	0.0524753	Q9H3E2, Q96L93, Q00535, Q99538	1232	12	16792	4.54329	1	0.973847	62.5998
GOTERM	BP	GO:0016192~vesicle-mediated transport	18	0.460594	0.0534062	O43639, Q96NA8, P49754, Q96AX1, Q9HCH5, Q15049, Q96RU3, O95562, Q9H6U6, Q15437, P53677, Q13439, O94955, A6NH52, Q15438, O75131, Q9NZ56, Q9BXW6	1232	152	16792	1.61406	1	0.973682	63.2645
GOTERM	BP	GO:0007094~mitotic spindle assembly checkpoint	5	0.127943	0.0542044	P12270, Q969U7, P25054, P49454, O60566	1232	20	16792	3.40747	1	0.973281	63.8256
GOTERM	BP	GO:0042787~protein ubiquitination involved in ubiquitin-dependent protein catabolic process	18	0.460594	0.056167	Q9UJX3, Q9UJX4, Q9NTX7, Q9UM13, Q86Y13, Q7Z6Z7, Q6ZSG1, Q93034, O60566, Q9UJX2, Q9UBF6, O00308, Q13438, P62877, Q9NZS9, Q14258, Q9Y3C5, Q8IVU3	1232	153	16792	1.60351	1	0.97494	65.1711
GOTERM	BP	GO:0031145~anaphase-promoting complex-dependent catabolic process	11	0.281474	0.0623747	Q9UJX3, Q9UJX4, Q9UM13, Q9UL46, P25786, Q15008, P51665, O00231, O60566, Q9UJX2, O00487	1232	79	16792	1.89783	1	0.982248	69.1219
GOTERM	BP	GO:0008277~regulation of G-protein coupled receptor protein signaling pathway	7	0.17912	0.0627011	P49796, O94810, P63172, Q15835, Q68DU8, Q9Y2K6, P41220	1232	39	16792	2.44639	1	0.981303	69.3174
GOTERM	BP	GO:0045921~positive regulation of exocytosis	5	0.127943	0.0632189	P20339, Q8NEV8, P51151, Q70J99, P51159	1232	21	16792	3.24521	1	0.980584	69.6252
GOTERM	BP	GO:0006401~RNA catabolic process	5	0.127943	0.0632189	Q12972, P42285, Q8TCS8, O00584, Q8TDP1	1232	21	16792	3.24521	1	0.980584	69.6252
GOTERM	BP	GO:0042761~very long-chain fatty acid biosynthetic process	4	0.102354	0.064611	Q5HYJ1, Q9BW60, Q9GZR5, Q9NYP7	1232	13	16792	4.19381	1	0.98095	70.4383
GOTERM	BP	GO:1902166~negative regulation of intrinsic apoptotic signaling pathway in response to DNA damage by p53 class mediator	4	0.102354	0.064611	O43715, P04233, Q9H160, Q16594	1232	13	16792	4.19381	1	0.98095	70.4383
GOTERM	BP	GO:0045116~protein neddylation	4	0.102354	0.064611	Q9UBF6, Q96GG9, P62877, Q8TBC4	1232	13	16792	4.19381	1	0.98095	70.4383
GOTERM	BP	GO:0030837~negative regulation of actin filament polymerization	4	0.102354	0.064611	O75146, Q9NPJ1, Q14678, Q9Y6D6	1232	13	16792	4.19381	1	0.98095	70.4383
GOTERM	BP	GO:0010212~response to ionizing radiation	8	0.204708	0.0648086	Q8WZA0, Q7Z2Z1, P23921, O15315, P49760, Q9UBC3, Q96AH0, Q6PJG6	1232	49	16792	2.22528	1	0.979853	70.5521
GOTERM	BP	GO:0042593~glucose homeostasis	13	0.332651	0.065572	Q8N6T7, Q96A54, Q92934, P58005, Q16654, P35555, Q86V24, Q14721, Q9NZH0, Q99679, Q8NBJ9, P17706, P06213	1232	101	16792	1.75434	1	0.979459	70.9876
GOTERM	BP	GO:0010742~macrophage derived foam cell differentiation	3	0.0767656	0.0660726	P42224, Q09472, O75908	1232	6	16792	6.81494	1	0.978736	71.2699
GOTERM	BP	GO:1900042~positive regulation of interleukin-2 secretion	3	0.0767656	0.0660726	Q01082, Q7Z7D3, P00519	1232	6	16792	6.81494	1	0.978736	71.2699
GOTERM	BP	GO:0009437~carnitine metabolic process	3	0.0767656	0.0660726	Q9UKG9, O76082, P16435	1232	6	16792	6.81494	1	0.978736	71.2699
GOTERM	BP	GO:0071035~nuclear polyadenylation-dependent rRNA catabolic process	3	0.0767656	0.0660726	Q9NQT5, Q01780, Q96B26	1232	6	16792	6.81494	1	0.978736	71.2699
GOTERM	BP	GO:0006364~rRNA processing	23	0.588536	0.0676165	Q9NQT5, Q8IYB7, P05388, Q68CQ4, P61927, P58557, Q9BVS4, O00566, Q8IWA0, Q7Z6M4, Q13601, P42285, Q96G21, Q9NV31, P62266, Q02878, Q01780, P42677, O14730, Q96B26, P62263, Q9Y3A2, Q13895	1232	214	16792	1.46489	1	0.979335	72.1242
GOTERM	BP	GO:0030032~lamellipodium assembly	6	0.153531	0.0727818	Q9HBI1, Q9NR80, O43639, P47756, Q16827, Q96M96	1232	31	16792	2.63804	1	0.983749	74.8113
GOTERM	BP	GO:0071479~cellular response to ionizing radiation	6	0.153531	0.0727818	Q14159, O60921, Q1ZZU3, Q9H8V3, Q06609, Q6PIW4	1232	31	16792	2.63804	1	0.983749	74.8113
GOTERM	BP	GO:0006470~protein dephosphorylation	15	0.383828	0.0776912	Q12923, O75319, Q9Y5B0, P08575, Q9UN19, P23468, Q6PIU2, Q9Y216, Q63HR2, Q15256, Q16827, Q9ULR3, O75688, Q16825, P63098	1232	126	16792	1.6226	1	0.986951	77.1367
GOTERM	BP	GO:0000722~telomere maintenance via recombination	6	0.153531	0.0813001	P27694, P35244, P40938, Q06609, P35249, Q96MF7	1232	32	16792	2.5556	1	0.988647	78.7151
GOTERM	BP	GO:0001731~formation of translation preinitiation complex	5	0.127943	0.0834271	P60228, Q7Z2Z1, O00303, P55884, O43583	1232	23	16792	2.96302	1	0.989218	79.5965
GOTERM	BP	GO:0034625~fatty acid elongation, monounsaturated fatty acid	3	0.0767656	0.0881044	Q9BW60, Q9GZR5, Q9NYP7	1232	7	16792	5.84137	1	0.991114	81.4149
GOTERM	BP	GO:0075522~IRES-dependent viral translational initiation	3	0.0767656	0.0881044	P05455, O00303, P55884	1232	7	16792	5.84137	1	0.991114	81.4149
GOTERM	BP	GO:0034626~fatty acid elongation, polyunsaturated fatty acid	3	0.0767656	0.0881044	Q9BW60, Q9GZR5, Q9NYP7	1232	7	16792	5.84137	1	0.991114	81.4149
GOTERM	BP	GO:0019367~fatty acid elongation, saturated fatty acid	3	0.0767656	0.0881044	Q9BW60, Q9GZR5, Q9NYP7	1232	7	16792	5.84137	1	0.991114	81.4149
GOTERM	BP	GO:0032981~mitochondrial respiratory chain complex I assembly	9	0.230297	0.0882651	O43181, O95831, O15239, O95299, P28331, Q9GZY4, Q330K2, P56556, Q8N183	1232	63	16792	1.94712	1	0.990549	81.4746
GOTERM	BP	GO:0006370~7-methylguanosine mRNA capping	6	0.153531	0.0903232	P62875, P52434, P52435, P13984, P50613, Q8IYT2	1232	33	16792	2.47816	1	0.990954	82.2229
GOTERM	BP	GO:0000398~mRNA splicing, via spliceosome	23	0.588536	0.0916882	Q8WXD5, P08579, P52434, P52435, P13984, Q9H5Z1, Q8WYA6, Q9BRX9, Q6UX04, Q9UNP9, P62875, P42285, O43290, Q6NWY9, Q8NG08, Q9Y388, Q96T37, Q12996, Q9Y3B4, Q15637, Q00839, O43809, Q9Y4Z0	1232	222	16792	1.4121	1	0.991003	82.7034
GOTERM	BP	GO:1903543~positive regulation of exosomal secretion	4	0.102354	0.0922764	Q99816, O75351, Q96H20, O00560	1232	15	16792	3.63463	1	0.990673	82.9066
GOTERM	BP	GO:0045055~regulated exocytosis	4	0.102354	0.0922764	P49754, Q9ULW5, Q00535, Q9BXF6	1232	15	16792	3.63463	1	0.990673	82.9066
GOTERM	BP	GO:0006297~nucleotide-excision repair, DNA gap filling	5	0.127943	0.0945767	P27694, P35244, P40938, Q9UBT6, P35249	1232	24	16792	2.83956	1	0.991171	83.68
GOTERM	BP	GO:0048146~positive regulation of fibroblast proliferation	8	0.204708	0.0980573	O43181, Q8N6T7, P04233, Q9GZP0, Q9ULJ6, P23142, P00519, P29590	1232	54	16792	2.01924	1	0.992131	84.7875
GOTERM	BP	GO:0016573~histone acetylation	6	0.153531	0.0998398	Q15542, Q9NV56, Q92794, Q92793, Q8IWA0, Q9Y4A5	1232	34	16792	2.40527	1	0.992327	85.3268

### Sheet: GO CC
		Term	Count	%	PValue	Genes	List Total	Pop Hits	Pop Total	Fold Enrichment	Bonferroni	Benjamini	FDR
GOTERM	CC	GO:0005654~nucleoplasm	273	6.98567	8.03307e-09	O15315, Q92925, Q9C0E2, Q9HD15, P13984, Q9P241, Q96GX5, Q9H1J1, Q01831, Q8NHS3, Q9NQW6, P49796, Q9H1I8, O43290, Q8WXH0, Q9UQM7, P62266, O60303, Q96T37, Q00839, P62263, Q9P2D0, P22695, O14593, Q9Y4A5, Q9NWT8, P52434, P52435, P41252, Q07617, P0CF97, Q9P2N6, Q5FWF5, Q9UBF6, P23921, Q5TKA1, O75563, Q12996, Q96L91, Q16594, Q9UEY8, Q53HL2, Q86WA6, Q92794, Q92793, Q9UKE5, P20585, O75888, Q8NHV4, Q9C0F3,…	1297	2784	18224	1.37783	5.43034e-06	5.43034e-06	1.20578e-05
GOTERM	CC	GO:0005829~cytosol	313	8.00921	2.23903e-08	P46940, Q9NR80, Q7L9L4, Q9Y6I7, Q969U7, O75351, Q9P243, O00204, O95394, Q9H1J1, O14986, P49796, O43290, Q9UQM7, P62266, Q96AT9, P62263, Q9UPZ9, Q6AWC2, P20936, P52434, Q92934, P68106, P41252, P23258, Q9Y5X3, P23921, Q96L93, O95786, Q92529, O75563, P29466, Q7Z569, Q9UEY8, Q9NTX7, P40227, Q53HL2, Q14449, Q8IWJ2, Q9NZN8, P41220, P57729, Q15311, P00491, O95757, O75888, P53816, Q8NHV4, A6ND36, Q9H4L5,…	1297	3315	18224	1.32667	1.51358e-05	7.5679e-06	3.36083e-05
GOTERM	CC	GO:0015629~actin cytoskeleton	31	0.793245	0.000380229	P46940, Q96TA1, P33241, Q9ULV4, P35221, Q9Y4G6, Q9NQW6, Q14192, Q92828, Q09666, Q9NZ56, Q15542, Q9ULJ8, Q9Y5B0, Q6QEF8, Q96LT7, P00519, Q5TZA2, Q16643, Q96M96, Q8NDX5, Q15417, P20339, P47756, Q13325, Q16658, O95786, Q9UL03, P50748, Q9UBF9, Q6WCQ1	1297	218	18224	1.99806	0.226696	0.0821254	0.569212
GOTERM	CC	GO:0005739~mitochondrion	125	3.19857	0.00101568	Q99551, Q96QK1, O43615, Q99417, Q96CM4, Q96I59, Q96IX5, Q9Y5Y0, Q8N183, O43181, O75146, Q9H244, Q8WXH0, Q9UQM7, Q9UKG9, P62263, P22695, Q9NWT8, Q9NYK5, Q96FJ2, Q6W2J9, Q92934, Q9P015, Q9BYC8, P23434, Q9BYC9, P58557, Q8WVI0, O00299, Q9BV79, Q8N573, Q9GZY4, Q96B49, Q96FC7, Q9NQP4, Q9NZ45, Q5SZD4, O43772, Q8WY22, P51659, P29466, Q9Y6G3, Q86WA6, Q16654, Q9UIF7, Q969P6, P41220, Q8N357, Q9H8M1, P57729,…	1297	1331	18224	1.31958	0.496891	0.1578	1.51376
GOTERM	CC	GO:0005622~intracellular	121	3.09621	0.00385195	Q9NR80, Q9Y6I7, P32927, O14907, Q63HR2, Q9UL59, Q8WXH5, P61970, O94955, O94856, Q9NYT6, Q8IZ26, Q9UJU3, Q86YS6, Q8IYB9, Q8WZA2, Q6ZVC0, Q6P9A1, Q9HCH5, Q9Y5X3, O00560, Q9H0Y0, Q16643, O15021, P04233, B4DU55, O94844, Q9BXW6, Q9H4B6, Q92608, Q8IWJ2, Q9NU19, Q96RE9, Q0P5N6, P15374, P57729, Q9BYZ6, P00491, Q9NS68, Q6NX49, O75381, Q9UGP8, O15344, Q96HU8, Q92990, Q8N3E9, P05388, O14939, Q9NQV7, Q02241,…	1297	1332	18224	1.27639	0.926388	0.406542	5.62841
GOTERM	CC	GO:0005737~cytoplasm	413	10.5681	0.00562854	P46940, Q99417, O75351, Q96GX5, Q96JA3, Q9H1J1, Q8NB66, Q8WXH5, Q8WXH0, Q16825, O95876, Q9P2D0, O14593, Q96SB4, Q9H2K8, Q9GZN1, O75363, Q07617, P0CF97, O95786, Q96PQ7, O75563, Q9Y4B6, P40227, Q86WA6, Q9Y6G5, Q9UKE5, O75888, O95757, Q96PN8, O75884, Q6PJG6, O15344, Q5HYJ1, Q8NI77, Q6ZSB9, Q4L180, Q13439, Q13322, P52758, Q330K2, P14618, Q96B26, Q8N8S7, P60228, Q9ULC3, Q8NG08, Q658P3, Q04724, Q01780,…	1297	5222	18224	1.11126	0.977976	0.470562	8.12342
GOTERM	CC	GO:0014069~postsynaptic density	24	0.614125	0.00588472	Q9C0D5, Q9UEY8, Q96QK1, Q01082, Q9NYI0, Q9ULJ8, O60299, Q8TDF5, Q9Y250, Q8N0W4, O94985, O75044, Q16478, Q7Z6G8, O15075, O75146, Q15417, Q9UQM7, Q96EV8, Q00535, Q6X4W1, Q8N6T3, P46821, P49407	1297	184	18224	1.83272	0.981497	0.43446	8.47807
GOTERM	CC	GO:0005762~mitochondrial large ribosomal subunit	10	0.255885	0.00608348	Q9NYK5, Q7Z6M4, Q9H0U6, Q9Y6G3, Q8N5N7, Q9P015, Q7Z7F7, Q6P1L8, Q9BYC8, Q9BYC9	1297	48	18224	2.92727	0.983836	0.402872	8.75236
GOTERM	CC	GO:0005840~ribosome	22	0.562948	0.00721237	Q9NVS2, Q9Y6G3, P05388, P61927, Q9BYC8, Q9BYC9, O60678, Q9H0U6, Q92552, Q9P2E9, P82663, Q8N5N7, P82664, Q9Y6X1, P62266, Q02878, Q7Z7F7, P42677, Q6P1L8, Q15637, P62263, O43583	1297	166	18224	1.86217	0.992503	0.4194	10.2957
GOTERM	CC	GO:0005634~nucleus	424	10.8495	0.00960772	P46940, O15315, Q969U7, Q99417, O75351, P13984, A7MD48, Q96GX5, Q9H1J1, Q9H1I8, Q8WXH0, Q9Y4A0, Q6NT89, Q00839, Q9UPZ9, O14593, Q9Y4A5, Q96SB4, P52434, Q9GZN1, P52435, Q6P9A1, Q2MKA7, Q9BV79, O95785, B4DU55, Q9Y4B6, Q9NTX7, Q53HL2, Q86WA6, Q9Y6G5, Q9UKE5, O15090, O95757, Q96PN8, O75884, Q6NX49, O75381, A6ND36, Q6PJG6, Q8NI77, Q6ZSB9, Q4L180, Q1ZZU3, P13051, P52758, Q330K2, P14618, Q96B26, Q96AQ7,…	1297	5415	18224	1.1002	0.998535	0.479321	13.4901
GOTERM	CC	GO:0030027~lamellipodium	21	0.537359	0.00976569	Q9H299, Q12923, O94827, Q9HD67, Q9ULV4, P19634, P35221, Q96M96, Q93045, O75044, Q9HBI1, P35241, Q8IVF5, P47756, Q16658, P25054, A0MZ66, Q00535, Q96QF0, Q16827, Q8N8S7	1297	160	18224	1.84418	0.998685	0.452885	13.697
GOTERM	CC	GO:0001726~ruffle	14	0.35824	0.0109611	P46940, P20936, P20339, P35241, Q9HD67, Q16658, O60662, Q8NI77, Q9Y5X3, P00519, Q9Y4G6, Q96M96, P04271, P21281	1297	90	18224	2.18569	0.999419	0.46253	15.2476
GOTERM	CC	GO:0055037~recycling endosome	16	0.409417	0.0110689	Q5SW96, Q9Y3R0, P98196, Q9H9C1, Q9Y6D5, P23258, Q70J99, Q9BXF6, Q9UKE5, Q15049, Q96BR1, Q8NEG7, Q9P2M4, Q96H20, Q92562, Q9Y3C5	1297	110	18224	2.04377	0.99946	0.439426	15.3862
GOTERM	CC	GO:0097542~ciliary tip	9	0.230297	0.011407	Q96FJ2, P10070, Q7Z4L5, Q9P2H3, Q92845, Q9UMX1, Q8WVS4, Q9UPZ9, Q9Y547	1297	44	18224	2.87404	0.999572	0.42533	15.8193
GOTERM	CC	GO:0005913~cell-cell adherens junction	35	0.895599	0.0138735	P60228, P46940, Q9NZZ3, Q96TA1, Q01082, P49959, P42224, Q9Y2D8, P06733, P35221, P51610, Q9NQW6, Q15124, Q86UP2, P33176, O15105, Q09666, Q96AG4, P25054, Q5T2T1, Q14258, O60437, Q9Y5X3, O00560, Q16643, Q15417, O00299, P35241, P47756, Q16658, Q02878, A0MZ66, P14618, P53367, Q6WCQ1	1297	323	18224	1.52254	0.999921	0.467201	18.9174
GOTERM	CC	GO:0033276~transcription factor TFTC complex	5	0.127943	0.0143142	Q15542, Q16514, O75529, Q16594, Q9Y4A5	1297	14	18224	5.01817	0.999941	0.456185	19.4596
GOTERM	CC	GO:0034457~Mpp10 complex	3	0.0767656	0.0144434	Q96G21, Q9NV31, O00566	1297	3	18224	14.0509	0.999946	0.439276	19.6179
GOTERM	CC	GO:0030054~cell junction	46	1.17707	0.0174419	Q5T0D9, Q96FX8, Q9Y3R0, O60299, P35221, Q9Y250, O95206, Q8N0W4, Q8NB66, Q8TD84, Q15256, Q9UQM7, Q13426, Q00535, A4UGR9, Q68DU8, O14656, Q9C0D5, Q9NYI0, Q9ULJ8, P15924, Q8TDF5, P34903, Q9UI14, Q9Y6D5, P13688, Q5SV17, Q9UPU9, Q9NRA2, Q9BQL6, P48167, O94985, O75044, Q16478, Q7Z6G8, Q14721, Q6XZF7, Q9UJD0, Q6NZ36, O75131, Q96EV8, Q8NHG8, Q6X4W1, P46821, O43300, Q8N8S7	1297	459	18224	1.40815	0.999993	0.483572	23.2115
GOTERM	CC	GO:0043231~intracellular membrane-bounded organelle	54	1.38178	0.0184892	Q96KP1, Q15573, Q9NXF8, O00204, P35221, Q9H1J1, Q9BXF6, Q8NHS3, Q9NQW6, P16435, O75146, Q9UKG9, Q9UBT6, P06213, Q8WTS1, Q13895, Q9NWT8, Q9NPB0, Q9UQ49, Q6ULP2, Q9HC07, Q9P2N6, O75663, Q9UBC3, Q8NDX5, P21281, Q9NZH0, P38117, Q16880, P98082, Q8TCT8, P04271, P51659, Q14449, Q86WA6, P29279, O75436, O60870, Q9NUM4, O60427, O75381, Q86WT6, Q15542, Q99996, P98196, Q8NDV7, Q9ULJ6, Q7Z3T8, Q9Y2Q3, Q7Z5B4,…	1297	558	18224	1.35976	0.999997	0.485204	24.431
GOTERM	CC	GO:0005680~anaphase-promoting complex	6	0.153531	0.0206851	Q9UJX3, Q9UBF6, Q9UJX4, Q9UM13, O60566, Q9UJX2	1297	23	18224	3.66545	0.999999	0.506626	26.9293
GOTERM	CC	GO:0070062~extracellular exosome	227	5.8086	0.02089	P46940, Q8N4A0, Q7L9L4, Q9Y6I9, O75351, O00204, Q01831, Q9GZX9, Q11206, Q8WXH0, Q96AT9, Q16827, P62263, Q86YS6, P22695, P98164, O75363, P41252, Q92520, Q6UVK1, P04233, Q9H3K2, P23921, O95785, P09564, P98082, Q9Y547, Q5T0D9, P40227, P33241, Q86WA6, P09871, O76082, Q9UKE5, Q99538, Q6PIW4, Q9H3G5, Q13444, P00491, O75888, P01009, O75884, P07942, P11215, P26885, Q9H299, P61086, Q9NY97, Q8IVF5, P23284,…	1297	2811	18224	1.13467	0.999999	0.493172	27.1585
GOTERM	CC	GO:1990023~mitotic spindle midzone	4	0.102354	0.021782	O00423, Q49MG5, Q8NI77, Q96Q89	1297	9	18224	6.24484	1	0.491707	28.1482
GOTERM	CC	GO:0010008~endosome membrane	22	0.562948	0.022657	Q99816, Q96QK1, Q9NZZ3, Q8N5C8, Q14449, O75351, P49754, Q9HC07, Q9ULC3, O75436, O00461, Q9BRX9, Q9UHA4, Q9H3E2, P20339, Q658P3, Q9H6X2, Q96EV8, Q96H20, Q8NHG8, P06213, Q92562	1297	185	18224	1.67092	1	0.490119	29.1069
GOTERM	CC	GO:0005856~cytoskeleton	38	0.972364	0.0229951	Q92608, Q9UEY8, Q12923, P27105, Q9C0H6, O60299, Q9UKE5, Q96RU3, Q99719, Q9HBI1, P42680, O75146, P00491, Q9UBT7, O60303, Q96B97, Q00535, Q7Z4L5, O14656, Q16825, Q96AC1, O60437, Q99996, Q9GZN1, P15924, Q8TAM6, O43663, O00560, Q6XZF7, P35241, P47756, Q16658, O60662, Q96PQ7, Q9Y6N9, Q13884, Q96QF0, Q8N8S7	1297	371	18224	1.43917	1	0.480691	29.4741
GOTERM	CC	GO:0000785~chromatin	13	0.332651	0.0234425	P60228, Q15652, P04198, P52926, Q9ULX6, Q96DY7, P49454, Q5FWF5, P49459, P83916, Q8WVM7, Q06609, P49407	1297	89	18224	2.05238	1	0.473462	29.9573
GOTERM	CC	GO:0097431~mitotic spindle pole	4	0.102354	0.029499	O00423, Q8N4C6, Q96Q89, Q14980	1297	10	18224	5.62035	1	0.540912	36.2019
GOTERM	CC	GO:0005768~endosome	25	0.639713	0.0304736	Q99816, Q96QK1, P98164, Q86XP1, Q8NEV8, O75351, Q86UD3, Q96LT7, Q63HQ0, O75791, O95214, Q15049, O75436, Q2M389, Q93045, O75901, P20339, Q96L93, O14525, Q8WU20, Q9BQ24, Q8TCQ1, Q9H1C4, Q86YS6, O43493	1297	225	18224	1.56121	1	0.53922	37.1568
GOTERM	CC	GO:0005783~endoplasmic reticulum	74	1.89355	0.0318285	Q8IXL7, Q12904, Q9BVK6, O00204, Q9P241, Q92626, Q9NYP7, Q9UHQ4, Q96BA8, A2RRP1, Q9Y4P3, Q9Y6X1, P17861, P57088, Q92562, O14656, Q8IWQ3, Q96SB4, Q9NUQ7, Q15011, P98164, Q14442, Q9NZ08, P00519, Q7Z304, Q9P2E9, O75072, Q9NZS9, Q8IVT5, P17706, Q15397, P10646, Q96EG1, P27105, Q9H6U8, Q9Y3R0, O43639, Q9GZR5, O00469, O95573, Q92845, Q9UMX0, Q15049, Q86UP2, Q95460, P22309, P57729, Q9Y244, Q9Y5R8, O95754,…	1297	828	18224	1.25576	1	0.542019	38.4623
GOTERM	CC	GO:0005764~lysosome	25	0.639713	0.0318863	Q96EG1, P15586, P51151, P43234, Q86UD3, P07711, Q70J99, Q9H0R1, Q15049, Q99538, P51159, Q96RU3, P57729, Q9NUM4, Q8TCQ1, Q9H1C4, P98164, Q96LT7, Q8TAF3, Q13510, P54802, O00584, P09668, P51689, Q9BQS8	1297	226	18224	1.5543	1	0.530172	38.5174
GOTERM	CC	GO:0005743~mitochondrial inner membrane	43	1.10031	0.0320527	O15239, O43615, Q9Y6G3, O75534, Q9BSF4, P48735, Q16654, Q8N183, Q9H8M1, O43181, O95831, P82663, Q9H2D1, P82664, Q96NB2, Q5TGZ0, Q7Z7F7, Q6P1L8, Q99595, P22695, Q02127, Q9NYK5, Q9NWT8, Q9Y584, Q9NVS2, P14854, O14957, Q9P015, Q9NX63, Q9BYC8, P56556, Q9BYC9, P24311, O75044, Q9Y2Q3, Q9H3K2, Q9H0U6, O95299, Q92552, Q8N5N7, Q330K2, O14548, O43772	1297	441	18224	1.37004	1	0.520054	38.6758
GOTERM	CC	GO:0005788~endoplasmic reticulum lumen	22	0.562948	0.0324242	Q96EG1, Q14554, Q9GZP0, Q9NWM8, P39060, Q9BTV4, Q5NDL2, Q9NZ08, P12259, P39059, P13667, Q13438, P23284, Q17RW2, O00584, P01009, Q9HCB6, Q7Z4H8, Q96AY3, P51689, O14656, Q9BS26	1297	192	18224	1.61	1	0.51265	39.0281
GOTERM	CC	GO:0005730~nucleolus	76	1.94473	0.0337123	Q9Y2Y1, Q99816, Q01082, P42224, Q96T60, Q9BXW9, Q9NXF8, Q15527, Q01831, Q13823, Q9BSJ6, Q04724, Q01780, P62266, Q9NV31, Q9NZ56, Q8WTS6, P62263, Q9Y3A2, Q13895, Q5T7V8, P08579, Q9NQT5, Q9UMY1, Q8N4C6, Q68CQ4, O60285, Q9H6R0, Q9P2N6, P00519, O00566, Q9NZH0, Q8N573, P98082, Q9NVU7, Q9Y4B6, Q15397, O15162, Q96TA1, Q53HL2, Q92794, Q96RS0, Q969P6, Q9H6U6, Q8IWA0, P41220, Q9NYV4, Q9NY61, P42285, O15105,…	1297	857	18224	1.24605	1	0.515411	40.2353
GOTERM	CC	GO:0005694~chromosome	14	0.35824	0.0351983	Q9NQR1, P46063, O00566, Q969P6, Q9NQV7, O75417, Q8WVM7, Q6NZ36, Q8N6T0, Q8WTS6, Q9NR48, Q14980, Q15397, O94761	1297	105	18224	1.87345	1	0.520028	41.6001
GOTERM	CC	GO:0031258~lamellipodium membrane	5	0.127943	0.0417869	Q9H6X2, Q8WXH0, Q9Y2A7, Q6UVK1, Q96AC1	1297	19	18224	3.6976	1	0.572021	47.3082
GOTERM	CC	GO:0005813~centrosome	41	1.04913	0.0428336	Q2M2Z5, P25786, O75351, Q5VU43, Q96GX5, Q92845, O15013, Q96MB7, Q9NY61, O15105, Q17RS7, Q8NHV4, Q02363, P48643, P25054, Q13426, Q9UNH5, O43809, Q14980, Q8IWQ3, O75665, Q96FJ2, Q99996, Q8N4C6, Q9Y5B0, Q96RT8, Q9NPJ1, O00399, P23258, Q5TZA2, Q96Q89, P49454, Q9Y2K6, Q02241, Q8WWK9, O76095, O15182, Q9P2H3, Q9P289, Q96QF0, Q9Y547	1297	426	18224	1.35232	1	0.570676	48.1656
GOTERM	CC	GO:0097422~tubular endosome	3	0.0767656	0.0437344	Q96QK1, Q9Y5X3, O75436	1297	5	18224	8.43053	1	0.568175	48.893
GOTERM	CC	GO:0031463~Cul3-RING ubiquitin ligase complex	10	0.255885	0.0468772	Q9UBF6, Q14681, Q9C0H6, Q92990, O60662, Q96PQ7, P62877, Q8IY47, Q8N4N3, Q6TFL4	1297	67	18224	2.09715	1	0.584047	51.357
GOTERM	CC	GO:0005770~late endosome	15	0.383828	0.0513036	Q99816, Q96QK1, Q9H9C1, P51151, Q96AX1, P49638, Q70J99, Q63HQ0, Q9H0R1, Q99538, P51159, Q8TAF3, Q8TCT8, Q9BXW6, Q9BQS8	1297	122	18224	1.72757	1	0.608163	54.6397
GOTERM	CC	GO:0042470~melanosome	13	0.332651	0.054577	P57729, P13667, P27105, P20339, P51810, P23284, P51151, Q9HCH5, O00560, P57088, P51159, P21281, Q8NFW9	1297	101	18224	1.80853	1	0.621975	56.933
GOTERM	CC	GO:0031902~late endosome membrane	13	0.332651	0.054577	Q99816, O75351, Q9NUM4, P49754, Q96AX1, Q8N4L2, Q96H20, Q9HC07, Q9H0R1, Q8TCT8, Q8TCQ1, Q92562, Q9BXB4	1297	101	18224	1.80853	1	0.621975	56.933
GOTERM	CC	GO:0045335~phagocytic vesicle	7	0.17912	0.0556177	P57729, P20339, O95477, P51151, Q9ULC3, Q86YS6, O75044	1297	39	18224	2.52195	1	0.619812	57.6392
GOTERM	CC	GO:0000502~proteasome complex	9	0.230297	0.0611241	Q9UL46, Q969U7, P25786, P60896, Q15008, P51665, Q9UMX0, O00231, O00487	1297	60	18224	2.10763	1	0.646517	61.1989
GOTERM	CC	GO:0005912~adherens junction	8	0.204708	0.062189	Q9HBM0, Q13444, Q96TA1, P25054, Q5T2T1, P13688, P35221, O00560	1297	50	18224	2.24814	1	0.644213	61.8542
GOTERM	CC	GO:0000125~PCAF complex	3	0.0767656	0.0625539	Q16514, Q16594, Q9Y4A5	1297	6	18224	7.02544	1	0.637782	62.0765
GOTERM	CC	GO:0015630~microtubule cytoskeleton	16	0.409417	0.0627543	P46940, O15344, O75665, Q15573, P49754, Q9NPA3, O43663, P13984, Q9HD15, Q8NI77, Q07617, O60285, Q92845, Q8WWK9, A0MZ66, Q9P0W8	1297	137	18224	1.64098	1	0.630541	62.198
GOTERM	CC	GO:0016020~membrane	175	4.47799	0.0645346	P98155, P32019, Q96KP1, Q12904, Q96JA3, Q6PIU2, Q6PK18, Q8N183, O14986, Q11206, P62266, O15320, P06213, Q00839, P62263, O14656, Q9P2D0, O60507, Q15011, Q96NA8, Q9NUQ9, Q96FJ2, Q8WZA2, Q96A54, P08575, Q13155, P68106, P41252, Q9HCH5, Q9BZQ8, O60884, Q8WYA6, O00560, Q7Z304, P12259, Q9NRA2, P04233, P48060, O00299, Q9P2E9, Q6ZSS7, Q02878, Q9NZS9, P09564, Q6PJW8, P51659, Q92608, Q9H6U8, Q9UEY8, P33241,…	1297	2200	18224	1.11768	1	0.63291	63.2615
GOTERM	CC	GO:0005881~cytoplasmic microtubule	8	0.204708	0.0678679	Q8WWK9, O15344, P63172, Q9Y6X1, P25054, P23258, Q9UDT6, Q9H6U6	1297	51	18224	2.20406	1	0.643999	65.1782
GOTERM	CC	GO:0030914~STAGA complex	4	0.102354	0.0724333	Q16514, O75529, Q16594, Q9Y4A5	1297	14	18224	4.01454	1	0.660901	67.6522
GOTERM	CC	GO:0045211~postsynaptic membrane	22	0.562948	0.0743505	Q9C0D5, Q9NYI0, Q9Y3R0, O60299, Q8TDF5, P34903, Q9Y250, O95206, Q8N0W4, O75044, O94985, P48167, Q16478, Q7Z6G8, Q14721, O95754, Q96EV8, Q00535, Q6X4W1, Q68DU8, P49407, O43300	1297	211	18224	1.46502	1	0.663135	68.6414
GOTERM	CC	GO:0000123~histone acetyltransferase complex	5	0.127943	0.0763961	Q09472, Q92793, Q9P2N6, P51610, Q9Y4A5	1297	23	18224	3.05454	1	0.665925	69.6656
GOTERM	CC	GO:0031430~M band	5	0.127943	0.0763961	Q14192, Q01082, O60662, P54296, P06733	1297	23	18224	3.05454	1	0.665925	69.6656
GOTERM	CC	GO:0043202~lysosomal lumen	11	0.281474	0.0788894	P04233, Q13510, P15586, P54802, O15488, O00584, P07711, P04066, Q99538, Q6UVK1, P46976	1297	85	18224	1.81835	1	0.670773	70.8718
GOTERM	CC	GO:0031466~Cul5-RING ubiquitin ligase complex	3	0.0767656	0.0835333	Q9UBF6, P62877, Q93034	1297	7	18224	6.02181	1	0.685326	72.9999
GOTERM	CC	GO:0000176~nuclear exosome (RNase complex)	4	0.102354	0.0859314	Q9NQT5, Q8IYB7, Q01780, Q96B26	1297	15	18224	3.7469	1	0.689026	74.0412
GOTERM	CC	GO:0032040~small-subunit processome	6	0.153531	0.0996344	Q13601, Q96G21, Q68CQ4, Q9NV31, O00566, Q9Y3A2	1297	35	18224	2.40872	1	0.737804	79.3072

### Sheet: GO MF
		Term	Count	%	PValue	Genes	List Total	Pop Hits	Pop Total	Fold Enrichment	Bonferroni	Benjamini	FDR
GOTERM	MF	GO:0005515~protein binding	727	18.6029	3.72518e-07	P46940, Q99551, Q9Y6I7, Q969U7, O15315, O75351, Q99417, Q9Y6I9, Q9Y6I8, Q92925, P13984, Q9H1J1, Q8N0W4, Q8WXH5, Q8WXH0, O15320, Q96C57, Q16827, Q00839, Q9UPZ9, P22695, Q16825, Q9Y4A5, Q96SB4, Q9H2K8, Q13751, P52435, Q9GZN1, Q92934, Q2TB18, Q92520, Q9BYC9, Q2MKA7, Q9H3K2, O95785, Q92529, O95786, O75563, Q96L91, P98082, Q9Y4B6, Q9NTX7, P40227, Q53HL2, O75077, Q8IWJ2, Q9Y6G5, Q9UKE5, Q9BRX9, P20585,…	1235	8785	16881	1.13116	0.000434262	0.000434262	0.000600082
GOTERM	MF	GO:0003755~peptidyl-prolyl cis-trans isomerase activity	11	0.281474	0.00151253	Q9UNP9, Q6UX04, P45877, P23284, P68106, Q8N5M4, Q13526, Q9NWM8, Q96AY3, P26885, Q13356	1235	46	16881	3.26863	0.828803	0.586241	2.40886
GOTERM	MF	GO:0003964~RNA-directed DNA polymerase activity	5	0.127943	0.00156625	P63135, P63136, Q9UQG0, Q9QC07, O00370	1235	8	16881	8.54302	0.839214	0.456229	2.49342
GOTERM	MF	GO:0005086~ARF guanyl-nucleotide exchange factor activity	8	0.204708	0.00163482	Q9NYI0, O43639, Q9NRD0, Q15438, Q15751, Q9Y6D5, Q9Y6D6, Q96RU3	1235	25	16881	4.37402	0.851588	0.379321	2.60123
GOTERM	MF	GO:0051020~GTPase binding	8	0.204708	0.00209771	P20936, Q01082, Q9ULJ8, Q13439, P49754, Q12904, P41252, P06733	1235	26	16881	4.20579	0.913577	0.38719	3.32615
GOTERM	MF	GO:0005096~GTPase activator activity	35	0.895599	0.00230656	Q92608, P46940, Q9NYF5, P32019, Q8IV61, Q6P4F7, Q9NU19, P55160, P41220, O60292, P49796, Q9HCE6, Q15311, O94810, Q9P2M4, Q9Y2B5, A1A4S6, P20936, Q9H299, O60242, A6NI28, Q5VVW2, Q8TB24, Q9Y6D6, O94988, O75044, Q96P50, Q8IVF5, O43295, O95294, Q14185, Q9NVG8, Q9H8V3, Q8N6T3, P49407	1235	279	16881	1.71473	0.932293	0.361581	3.65156
GOTERM	MF	GO:0004523~RNA-DNA hybrid ribonuclease activity	6	0.153531	0.00334443	P63135, P63136, Q9UQG0, Q9QC07, Q9UQ84, Q8TDP1	1235	15	16881	5.46753	0.979882	0.427659	5.2535
GOTERM	MF	GO:0051015~actin filament binding	19	0.486182	0.007553	Q9ULJ8, Q8TAM6, Q6QEF8, Q9HD67, O76041, P28290, Q9ULV4, P35221, P00519, Q9Y4G6, O75146, Q92828, P47756, Q9H6X2, Q16658, Q9UBT7, Q8WXH0, Q9Y6N9, A0MZ66	1235	132	16881	1.96748	0.999855	0.668798	11.4968
GOTERM	MF	GO:0008270~zinc ion binding	108	2.76356	0.00823322	Q14995, Q9UL59, Q8N9I9, Q08257, Q8TCQ1, P22695, Q8N488, Q86TH1, Q70EL2, Q9H3R0, Q9Y2K6, Q9UBF6, Q9H930, Q9NRL2, Q9BV79, O95786, Q9NZS9, Q7Z569, Q9NTX7, Q9UQG0, Q92794, Q9ULK6, P43354, Q92793, Q9UIF8, Q8N3P4, P10589, Q8NEG5, Q8N567, Q92484, Q96MF7, Q14258, Q8N6T7, O15344, Q13133, Q9QC07, Q9ULJ6, P10070, Q8IZN3, Q9UMN6, Q8TDB6, Q96PX1, Q9H6B1, P08253, Q8WV99, Q9UP79, Q9Y2Y1, Q8N5C8, Q8IXL7, O95628,…	1235	1169	16881	1.26282	0.999935	0.65736	12.469
GOTERM	MF	GO:0005085~guanyl-nucleotide exchange factor activity	17	0.435005	0.01196	Q92608, Q9NR80, O94827, Q8WZA2, Q8IV61, Q9Y6D5, Q9Y6D6, Q8N431, Q96M96, Q9H7P9, Q9UHA4, Q96BY6, Q8IVF5, Q9H244, Q14185, P49770, Q9H8V3	1235	118	16881	1.96924	0.999999	0.754127	17.6196
GOTERM	MF	GO:0019894~kinesin binding	8	0.204708	0.012066	O43663, Q92845, Q63HQ0, O15013, Q5TZA2, O14656, Q86UP2, O94985	1235	35	16881	3.1243	0.999999	0.72384	17.7619
GOTERM	MF	GO:0000287~magnesium ion binding	25	0.639713	0.014138	Q96SB4, P98196, Q8IYB7, O75838, Q14558, P06733, Q9P241, O95394, P48735, P00519, Q8IY84, Q6PIW4, O15021, Q15124, Q8TCT0, Q96PN8, O95861, P14618, P0C024, Q9P289, O75688, P48506, Q9UPZ9, O94823, Q8IWQ3	1235	204	16881	1.6751	1	0.749312	20.4968
GOTERM	MF	GO:0008013~beta-catenin binding	13	0.332651	0.0156876	Q8WZA0, Q9Y3R0, Q09472, Q86YW9, O14907, P43354, Q14678, P35221, Q9UMX1, O15105, Q9NSC2, P25054, Q13526	1235	82	16881	2.16701	1	0.757853	22.4861
GOTERM	MF	GO:0002039~p53 binding	11	0.281474	0.0230249	Q9NQR1, O43715, Q9H6B1, Q9NPI1, Q09472, O60285, Q00535, Q8WTS6, Q92793, Q16594, Q96S44	1235	67	16881	2.24414	1	0.856305	31.2876
GOTERM	MF	GO:0031681~G-protein beta-subunit binding	4	0.102354	0.0234383	O94810, P48643, Q9P2W3, P59768	1235	9	16881	6.07503	1	0.841757	31.7545
GOTERM	MF	GO:0016874~ligase activity	30	0.767656	0.0239512	Q7Z569, Q9NTX7, O95628, Q86Y13, Q9BWV7, Q86UD3, O95573, Q6ZSG1, Q13356, O00308, Q8NEG5, P62877, Q8N9I9, Q13426, Q86WT6, Q8TCQ1, Q96MF7, Q5VTB9, Q86T96, O15344, Q96FA3, Q86Y01, Q15751, Q7Z6Z7, Q9H0Y0, Q8TDB6, Q5U5Q3, A8MQ27, Q8NHG8, Q96K19	1235	270	16881	1.51876	1	0.829102	32.3296
GOTERM	MF	GO:0032947~protein complex scaffold	8	0.204708	0.0243854	Q6AWC2, Q99996, Q5T2T1, P19634, Q9NX63, P55884, Q8TDY2, Q9UHA4	1235	40	16881	2.73377	1	0.816084	32.8129
GOTERM	MF	GO:0043142~single-stranded DNA-dependent ATPase activity	4	0.102354	0.0316949	O75417, P40938, Q06609, P35249	1235	10	16881	5.46753	1	0.875863	40.4786
GOTERM	MF	GO:0098641~cadherin binding involved in cell-cell adhesion	31	0.793245	0.0343424	P60228, P46940, Q9NZZ3, Q96TA1, Q01082, P49959, P42224, P06733, P35221, P51610, Q9NQW6, Q86UP2, P33176, Q09666, Q96AG4, Q5T2T1, Q14258, O60437, Q9Y5X3, O00560, Q16643, Q15417, P35241, O00299, P47756, Q16658, Q02878, A0MZ66, P14618, P53367, Q6WCQ1	1235	290	16881	1.46115	1	0.882882	43.0467
GOTERM	MF	GO:0003684~damaged DNA binding	10	0.255885	0.0386984	P27694, Q96T60, Q09472, O75417, P13051, P35244, Q92793, Q9UBT6, Q01831, P20585	1235	63	16881	2.16965	1	0.899834	47.0472
GOTERM	MF	GO:0016651~oxidoreductase activity, acting on NAD(P)H	4	0.102354	0.0412626	O43181, O95831, Q16698, P28331	1235	11	16881	4.97048	1	0.90364	49.2773
GOTERM	MF	GO:0030023~extracellular matrix constituent conferring elasticity	3	0.0767656	0.0460192	Q9Y6C2, P35556, P35555	1235	5	16881	8.2013	1	0.917662	53.1827
GOTERM	MF	GO:0005089~Rho guanyl-nucleotide exchange factor activity	11	0.281474	0.0532068	Q9NR80, Q9HCE6, O94827, Q6XZF7, Q8IVF5, Q14185, Q9H8V3, O15013, Q96M96, Q9H7P9, Q96PX9	1235	77	16881	1.95269	1	0.937448	58.5526
GOTERM	MF	GO:0005528~FK506 binding	5	0.127943	0.0537349	P68106, Q8N5M4, Q9NWM8, Q96AY3, P26885	1235	20	16881	3.41721	1	0.931668	58.9234
GOTERM	MF	GO:0005547~phosphatidylinositol-3,4,5-trisphosphate binding	7	0.17912	0.0557612	P46940, O75146, Q96L93, Q9HD67, Q9UN19, Q7Z3T8, Q96AC1	1235	38	16881	2.51794	1	0.931164	60.3177
GOTERM	MF	GO:0004402~histone acetyltransferase activity	8	0.204708	0.058386	Q15542, Q9NRL2, Q09472, Q92794, O75529, Q92793, Q16594, P49407	1235	48	16881	2.27814	1	0.932656	62.0578
GOTERM	MF	GO:0004842~ubiquitin-protein transferase activity	33	0.844422	0.0601372	Q7Z569, Q9NTX7, Q9Y6I7, Q9C0H6, O95628, Q86Y13, Q93034, Q13356, Q9UJX2, O00308, P49459, P62877, Q9UKC9, Q9Y575, Q86WT6, Q8TCQ1, Q9Y3C5, Q14258, Q5VTB9, Q8IVU3, Q6W2J9, Q15751, Q8IY47, Q7Z6Z7, Q8TDB6, P61086, Q9UBF6, O60662, Q96PQ7, Q8NHG8, Q8N4N3, Q6ZMN7, Q6TFL4	1235	329	16881	1.37104	1	0.931327	63.1787
GOTERM	MF	GO:0034450~ubiquitin-ubiquitin ligase activity	4	0.102354	0.0641626	Q96FA3, P62877, Q13356, P61086	1235	13	16881	4.20579	1	0.936802	65.6385
GOTERM	MF	GO:0016805~dipeptidase activity	4	0.102354	0.0641626	Q0VDG4, Q96KP4, Q8IYS1, Q12765	1235	13	16881	4.20579	1	0.936802	65.6385
GOTERM	MF	GO:0008022~protein C-terminus binding	20	0.511771	0.0736688	Q9Y3R0, Q9ULJ8, P49959, Q09472, O75351, Q9NPA3, O14907, Q9UI14, P29279, P23142, P00519, O00560, P50613, P49454, Q13426, Q96H20, Q8IVT5, P98082, P15884, Q06609	1235	182	16881	1.50207	1	0.953892	70.8497
GOTERM	MF	GO:0003743~translation initiation factor activity	9	0.230297	0.0751137	P06730, P60228, O60739, O60841, P49770, O00303, P55884, O43583, P41567	1235	61	16881	2.01671	1	0.95192	71.5736
GOTERM	MF	GO:0015485~cholesterol binding	7	0.17912	0.0756761	Q13133, O95477, Q9H1P3, O75908, Q9BXW6, Q969R2, Q9H4L5	1235	41	16881	2.3337	1	0.948174	71.8508
GOTERM	MF	GO:0016301~kinase activity	25	0.639713	0.0758151	Q9NWT8, Q7L9L4, Q99996, Q9H2K8, Q9P0M2, P49842, Q15835, P31321, Q96GX5, Q16654, Q9ULX6, P50613, Q9BRX9, Q9HA64, Q8TCT0, O43741, Q9UQM7, Q16667, Q00535, Q96B97, Q5T6J7, P14618, O60336, Q8IWQ3, Q9Y4A5	1235	241	16881	1.41793	1	0.943462	71.9189
GOTERM	MF	GO:0097602~cullin family protein binding	4	0.102354	0.0773745	Q9UBF6, Q14681, Q96GG9, P62877	1235	14	16881	3.90538	1	0.941892	72.6725
GOTERM	MF	GO:0042043~neurexin family protein binding	4	0.102354	0.0773745	Q9HCH5, O00560, O43300, Q8N0W4	1235	14	16881	3.90538	1	0.941892	72.6725
GOTERM	MF	GO:0044822~poly(A) RNA binding	96	2.4565	0.078955	P60228, Q99551, O75319, Q01082, O95628, Q9NX07, Q9BYJ9, P06733, Q9H5Z1, P35221, Q8N5L8, Q13823, Q9GZT3, P12270, O43290, Q15032, Q8NG08, Q9BRJ6, P05455, Q9Y4P3, Q01780, P62266, Q96T37, Q9NV31, P55263, Q6P1L8, Q00839, P62263, O43809, Q9Y3A2, Q13895, O75817, Q96SB4, Q6ZN04, Q9NYK5, Q8IZ69, P15924, Q9UMY1, Q03701, P50579, Q68CQ4, Q9P015, Q9H6R0, Q9BYC8, O00566, Q9BYC9, P41567, Q9UNP9, Q9P2E9, O60841,…	1235	1129	16881	1.16227	1	0.940428	73.4169
GOTERM	MF	GO:0102337~3-oxo-cerotoyl-CoA synthase activity	3	0.0767656	0.0876656	Q9BW60, Q9GZR5, Q9NYP7	1235	7	16881	5.85807	1	0.95295	77.1899
GOTERM	MF	GO:0009922~fatty acid elongase activity	3	0.0767656	0.0876656	Q9BW60, Q9GZR5, Q9NYP7	1235	7	16881	5.85807	1	0.95295	77.1899
GOTERM	MF	GO:0102338~3-oxo-lignoceronyl-CoA synthase activity	3	0.0767656	0.0876656	Q9BW60, Q9GZR5, Q9NYP7	1235	7	16881	5.85807	1	0.95295	77.1899
GOTERM	MF	GO:0102336~3-oxo-arachidoyl-CoA synthase activity	3	0.0767656	0.0876656	Q9BW60, Q9GZR5, Q9NYP7	1235	7	16881	5.85807	1	0.95295	77.1899
GOTERM	MF	GO:0016491~oxidoreductase activity	21	0.537359	0.0950679	P51659, P37059, Q5HYJ1, Q14554, Q9UL12, P47895, P58005, Q8NBX0, Q9UJX0, P16435, O95831, Q8NHU2, P15428, O75629, Q9Y236, Q9BV79, Q5VYX0, Q8N573, Q08257, P30038, O60427	1235	200	16881	1.43523	1	0.960659	79.9952
GOTERM	MF	GO:0019900~kinase binding	10	0.255885	0.0955932	Q96AA8, Q16543, Q6AWC2, Q7L9L4, Q9Y376, Q8IV61, P13688, Q86VP1, Q9UMX0, Q63HR2	1235	75	16881	1.82251	1	0.957843	80.1815
